# Analysis and annotation of genome-wide DNA methylation patterns in two nonhuman primate species using the Infinium Human Methylation 450K and EPIC BeadChips

**DOI:** 10.1101/2020.05.09.081547

**Authors:** Fabien Pichon, Florence Busato, Simon Jochems, Beatrice Jacquelin, Roger Le Grand, Jean-Francois Deleuze, Michaela Müller-Trutwin, Jörg Tost

**Affiliations:** Laboratory for Epigenetics and Environment, Centre National de Recherche en Génomique Humaine, CEA-Institut de Biologie François Jacob, Evry, France; Institut Pasteur, HIV Inflammation and Persistence Unit, Paris, France; Université Paris Diderot, Sorbonne Paris Cité, Paris, France; CEA, Université Paris Sud, INSERM U1184, Immunology of Viral Infections and Autoimmune Diseases (IMVA), IDMIT Department / IBFJ, Fontenay-aux-Roses, France

**Author notes:** **Corresponding author** Jörg Tost, Laboratory for Epigenetics and Environment, Centre National de Recherche en Génomique Humaine, CEA-Institut de Biologie François Jacob, Evry, France.

**Keywords:** Infinium, 450K, EPIC, microarray, DNA methylation, macaca, chlorocebus, rhesus macaque, monkey, African green monkey, vervet, annotation

## Abstract

The Infinium Human Methylation450 and Methylation EPIC BeadChips are useful tools for the study of the methylation state of hundreds of thousands of CpG across the human genome at affordable cost. However, in a wide range of experimental settings in particular for studies in infectious or brain-related diseases, human samples cannot be easily obtained. Hence, due to their close developmental, immunological and neurological proximity with humans, non-human primates are used in many research fields of human diseases and for preclinical research. Few studies have used DNA methylation microarrays in simian models. Microarrays designed for the analysis of DNA methylation patterns in the human genome could be useful given the genomic proximity between human and nonhuman primates. However, there is currently information lacking about the specificity and usability of each probe for many nonhuman primate species, including rhesus macaques (*Macaca mulatta*), originating from Asia, and African green monkeys originating from West-Africa (*Chlorocebus sabaeus)*. Rhesus macaques and African green monkeys are among the major nonhuman primate models utilized in biomedical research. Here, we provide a precise evaluation and re-annotation of the probes of the two microarrays for the analysis of genome-wide DNA methylation patterns in these two Cercopithecidae species. We demonstrate that up to 162,000 of the 450K and 255,000 probes of the EPIC BeadChip can be reliably used in *Macaca mulatta* or *Chlorocebus sabaeus*. The annotation files are provided in a format compatible with a variety of preprocessing, normalization and analytical pipelines designed for data analysis from 450K/EPIC arrays, facilitating high-throughput DNA methylation analyses in *Macaca mulatta* and *Chlorocebus sabaeus*. They provide the opportunity to the research community to focus their analysis only on those probes identified as reliable. The described analytical workflow leaves the choice to the user to balance coverage versus specificity and can also be applied to other Cercopithecidae species.
