## Supplementary Material_manifest files for "Analysis and annotation of genome-wide DNA methylation patterns in two nonhuman primate species using the Infinium Human Methylation 450K and EPIC BeadChips": manifest_header_descriptions_Monkeys.xlsx

### Sheet: Annotations
450K
Column number	Infinium Methylation450K Manifest Column Headings	Original Infinium Methylation450K Manifest Column Detailed Descriptions for Human use	Adapted Infinium Methylation450K Manifest Column Detailed Descriptions for Monkeys use
1	IlmnID	Unique CpG locus identifier from the Illumina CG database	Unique CpG locus identifier from the Illumina CG database
2	Name	Unique CpG locus identifier from the Illumina CG database	Unique CpG locus identifier from the Illumina CG database
3	AddressA_ID	Address of probe A	Address of probe A
4	AlleleA_ProbeSeq	Sequence for probe A	Sequence for probe A
5	AddressB_ID	Address of probe B	Address of probe B
6	AlleleB_ProbeSeq	Sequence for probe B	Sequence for probe B
7	Infinium_Design_Type	Defines Assay type - Infinium I or Infinium II	Defines Assay type - Infinium I or Infinium II
8	Next_Base	Base added at SBE step - Infinium I assays only	Base added at SBE step - Infinium I assays only
9	Color_Channel	Color of the incorporated base (Red or Green) - Infinium I assays only	Color of the incorporated base (Red or Green) - Infinium I assays only
10	Forward_Sequence	Sequence (in 5'-3' orientation) flanking query site	Sequence (in 5'-3' orientation) flanking query site
11	Genome_Build	Genome build on which forward sequence is based	Human genome build on which forward sequence is based
12	CHR	Chromosome - genome build 37	Chromosome – Human genome build 37
13	MAPINFO	Coordinates - genome build 37	Coordinates – Human genome build 37
14	SourceSeq	Unconverted design sequence	Unconverted design sequence
15	Chromosome_36	Chromosome - genome build 36	Chromosome - Monkey genome build
16	Coordinate_36	Coordinates - genome build 36	Coordinates – Monkey genome build
17	Strand	Design strand	Strand on Monkey genome
18	Probe_SNPs	Assays with SNPs present within probe >10bp from query site	Assays with SNPs present within probe >10bp from query site
19	Probe_SNPs_10	Assays with SNPs present within probe ≤10bp from query site (HM27 carryover or recently discovered)	Assays with SNPs present within probe ≤10bp from query site (HM27 carryover or recently discovered)
20	Random_Loci	Loci which were chosen randomly in the design proccess	Loci which were chosen randomly in the design proccess
21	Methyl27_Loci	Present or absent on HumanMethylation27 array	Present or absent on HumanMethylation27 array
22	UCSC_RefGene_Name	Gene name (UCSC)	Gene name (UCSC) on human genome
23	UCSC_RefGene_Accession	Accession number (UCSC)	Accession number (UCSC) on human genome
24	UCSC_RefGene_Group	Gene region feature category (UCSC)	Gene region feature category (UCSC) on human genome
25	UCSC_CpG_Islands_Name	CpG island name (UCSC)	CpG island name (UCSC) on human genome
26	Relation_to_UCSC_CpG_Island	Relationship to Canonical CpG Island: Shores - 0-2 kb from CpG island; Shelves - 2-4 kb from CpG island.	Relationship to Canonical CpG Island on human genome: Shores - 0-2 kb from CpG island; Shelves - 2-4 kb from CpG island.
27	Phantom	FANTOM-derived promoter	Gene symbol from Ensembl monkey annotation
28	DMR	Differentially methylated region (experimentally determined)	Ensembl monkey's transcript ID
29	Enhancer	Enhancer element (informatically-determined)	Gene region feature category (UCSC) on monkey genome
30	HMM_Island	Hidden Markov Model Island	Relationship to Canonical CpG Island on monkey genome: Shores - 0-2 kb from CpG island; Shelves - 2-4 kb from CpG island.
31	Regulatory_Feature_Name	Regulatory feature (informatically determined)	Number of mismatches (MM) and Bowtie's string for mismatching positions. (number of MM : MM position )
32	Regulatory_Feature_Group	Regulatory feature category
33	DHS	DNAse hypersensitive site (experimentally determined)
EPIC
Column number	Infinium MethylationEPIC Manifest Column Headings	Original Infinium MethylationEPIC Manifest Column Detailed Descriptions for Human use	Adapted Infinium MethylationEPIC Manifest Column Detailed Descriptions for Monkeys use
1	IlmnID	Unique identifier from the Illumina CG database. (The probe ID).	Unique identifier from the Illumina CG database. (The probe ID).
2	Name	The IlmnID	The IlmnID
3	AddressA_ID	Address of probe A	Address of probe A
4	AlleleA_ProbeSeq	Sequence for probe A	Sequence for probe A
5	AddressB_ID	Address of probe B	Address of probe B
6	AlleleB_ProbeSeq	Sequence for probe B	Sequence for probe B
7	Infinium_Design_Type	Infinium I (2 probes/locus) or Infinium II (1 probe/locus).	Infinium I (2 probes/locus) or Infinium II (1 probe/locus).
8	Next_Base	For Infinium I probes, the nucleotide immediately following the CpG. Blank for Infinium II.	For Infinium I probes, the nucleotide immediately following the CpG. Blank for Infinium II.
9	Color_Channel	For Infinium I probes, the color channel of the “Next_Base” signal.	For Infinium I probes, the color channel of the “Next_Base” signal.
10	Forward_Sequence	Plus (+) strand (HapMap) sequence (5'-3') flanking the CG.	Plus (+) strand (HapMap) sequence (5'-3') flanking the CG.
11	Genome_Build	Genome Build referenced by the manifest.	Genome Build referenced by the manifest.
12	CHR	Chromosome containing the CpG (Build 37).	Chromosome containing the CpG (Build 37).
13	MAPINFO	Chromosomal coordinates of the CpG (Build 37).	Chromosomal coordinates of the CpG (Build 37).
14	SourceSeq	The original, genomic sequence used for probe design before bisulfite conversion.	The original, genomic sequence used for probe design before bisulfite conversion.
15	Strand	The Forward (F) or Reverse (R) designation of the Design Strand.	Chromosome - Monkey genome build
16	UCSC_RefGene_Name	Target gene name(s), from the UCSC database. *Note: multiple listings of the same gene name indicate splice variants.	Coordinates – Monkey genome build
17	UCSC_RefGene_Accession	The UCSC accession number(s) of the target transcript(s). Accession numbers are given in the same order as the target gene transcripts.	Strand on Monkey genome
18	UCSC_RefGene_Group	Gene region feature category describing the CpG position, from UCSC. Features listed in the same order as the target gene transcripts.	rsid(s) of SNP(s) located in the probe. *Note: multiple listings of SNP rsid are allowed.
19	UCSC_CpG_Islands_Name	Chromosomal coordinates of the CpG Island from UCSC.	Distance of SNP(s) from query base of the probe. *Note: multiple listings of the distance values are associated with rsid.
20	Relation_to_UCSC_CpG_Island	The location of the CpG relative to the CpG island.	CpG loci chosen randomly by consortium members during the design process are marked “True”.
21	Phantom4_Enhancers	Classifications from the FANTOM (Functional Annotation of the Mammalian Genome) consortium as a low- or high-CpG density region associated with FANTOM 4 promoters.	CpG’s carried over from the HumanMethylation450 array (94% carryover) are marked “True”.
22	Phantom5_Enhancers	Classifications from the FANTOM (Functional Annotation of the Mammalian Genome) consortium as a low- or high-CpG density region associated with FANTOM 5 promoters.	Target gene name(s), from the UCSC database. *Note: multiple listings of the same gene name indicate splice variants.
23	DMR	Differentially methylated regions (experimentally determined).	The UCSC accession number(s) of the target transcript(s). Accession numbers are given in the same order as the target gene transcripts.
24	450k_Enhancer	Predicted enhancer elements as annotated in the original 450K design (determined by the ENCODE Consortium using informatics and the original 450K consortia members) are marked “True”.	Gene region feature category describing the CpG position, from UCSC. Features listed in the same order as the target gene transcripts.
25	HMM_Island	Hidden Markov Model Islands. Chromosomal map coordinates of computationally predicted CpG islands.	Chromosomal coordinates of the CpG Island from UCSC.
26	Regulatory_Feature_Name	Chromosomal map coordinates of the regulatory feature (determined by theENCODE Consortium using informatics).	Relationship to Canonical CpG Island on human genome: Shores - 0-2 kb from CpG island; Shelves - 2-4 kb from CpG island.
27	Regulatory_Feature_Group	Description of the regulatory feature referenced in “Regulatory_Feature_Name” as provided by the Methylation Consortium.	Gene symbol from Ensembl monkey annotation
28	GencodeBasicV12_NAME	Target gene name(s), from the basic GENECODE build. *Note: multiple listings of the same gene name indicate splice variants.	Ensembl monkey's transcript ID
29	GencodeBasicV12_Accession	The basic GENECODE accession number(s) of the target transcript(s). Accession numbers are given in the same order as the target gene transcripts.	Gene region feature category on monkey genome
30	GencodeBasicV12_Group	Gene region feature category describing the CpG position, from basic GENECODE. Features listed in the same order as the target gene transcripts.	Relationship to Canonical CpG Island on monkey genome: Shores - 0-2 kb from CpG island; Shelves - 2-4 kb from CpG island.
31	GencodeCompV12_NAME	Target gene name(s), from the complete GENECODE build. *Note: multiple listings of the same gene name indicate splice variants.	Number of mismatches (MM) and Bowtie's string for mismatching positions. (number of MM : MM position )
32	GencodeCompV12_Accession	The complete GENECODE accession number(s) of the target transcript(s). Accession numbers are given in the same order as the target gene transcripts.
33	GencodeCompV12_Group	Gene region feature category describing the CpG position, from complete GENECODE. Features listed in the same order as the target gene transcripts.
34	DNase_Hypersensitivity_NAME	Chromosomal coordinates of the DNase hypersensitive region from ENCODE.
35	DNase_Hypersensitivity_Evidence_Count	Number of supporting experimental evidence for DNase hypersensitive region from ENCODE.
36	OpenChromatin_NAME	Chromosomal coordinates of open chromatin region from ENCODE.
37	OpenChromatin_Evidence_Count	Number of supporting experimental evidence for open chromatin region from ENCODE.
38	TFBS_NAME	Chromosomal coordinates of transcription factor binding site region from ENCODE.
39	TFBS_Evidence_Count	Number of supporting experimental evidence for transcription factor bind site region from ENCODE.
40	Methyl27_Loci	CpG’s carried over from the HumanMethylation27 array (92% carryover) are marked “True”.
41	Methyl450_Loci	CpG’s carried over from the HumanMethylation450 array (94% carryover) are marked “True”.
42	Chromosome_36	Chromosome containing the CpG (Build 36).
43	Coordinate_36	Chromosomal coordinates of the CpG (Build 36).
44	SNP_ID	rsid(s) of SNP(s) located in the probe. *Note: multiple listings of SNP rsid are allowed.
45	SNP_DISTANCE	Distance of SNP(s) from query base of the probe. *Note: multiple listings of the distance values are associated with rsid.
46	SNP_MinorAlleleFrequency	Minor allele frequency of SNP(s). *Note: multiple listings of the minor allele frequencies are associated with rsid.
47	Random_Loci	CpG loci chosen randomly by consortium members during the design process are marked “True”.
	Removed from Original Illumina manifest files
	Original Illumina manifest column kept in adapted manifest for monkey use, SAME column order
	Original Illumina manifest column kept in adapted manifest for monkey use, DIFFERENTcolumn order
	Added in adapted manifest files for monkey use
